# A systematic comparison of current bioinformatic tools for glycoproteomics data

**DOI:** 10.1101/2022.03.15.484528

**Authors:** Valentina Rangel-Angarita, Keira E. Mahoney, Deniz Ince, Stacy A. Malaker

## Abstract

Glycosylation is one of the most common post-translational modifications and generates an enormous amount of proteomic diversity; changes in glycosylation are associated with nearly all disease states. Intact glycoproteomics seeks to determine the site-localization and composition of glycans along a protein backbone via mass spectrometry. Following data acquisition, raw files are analyzed using search algorithms to define peptide sequence, glycan composition, and site localization. Glycoproteomics is rapidly expanding, creating the pressing need to establish bioinformatic community standards. Recently, several new search algorithms were released, many of which vary in terms of search strategy, localization system, score cutoffs, and glycan databases, thus warranting a comprehensive comparison of these new programs along with existing programs. Here, we analyzed three common samples: an enriched cell lysate, a mixture of 6 glycoproteins, and a mucin-domain glycoprotein. All raw files were searched with comparable parameters among software and the results were extensively manually validated to compare accuracy and completion of the output. Our results highlight the continued need for manual validation of glycopeptide spectral matches, especially for O-glycopeptides. Despite this, O-Pair outperformed all other programs in correct identification of O-glycopeptides and its localization system proved to be useful. On the other hand, Byonic and pGlyco performed best for N-glycoproteomics; the former was best for proteome-wide searches, but the latter identified more N-glycosites in less complex samples. Overall, we summarize the strengths, weaknesses, and potential improvements for these search algorithms.

**TOC Figure:** 
