## Supplemental Dataset S7 for "A systematic comparison of current bioinformatic tools for glycoproteomics data"

### Sheet: Key
Supplemental Dataset S7. Anotated mass spectrometry data for CD43. For each search algorithm file (tabs), all confirmed peptides are listed along with (a) any modifications found (b) mass accuracy (within ±5 ppm), and (c) retention time. Each excel tab corresponds to anotated glycopeptides from the output of one software. All peptides were manually validated. In cases where a glycan structure is …
		Modification Legend			Glycan labels
		(+203)	GalNAc		H	Hexose
		(+365)	GalNAc-Hexose		N	GalNAc
		(+656)	GalNAc-Hexose-NeuAc		A	NeuAc
		(+933)	HexNAc3-Hexose2		F	Fucose
		(+947)	GalNAc-Hexose-NeuAc2
		(+16)	Oxidation on M

### Sheet: pGlyco
CD43 BT4244 GluC Sia
pGlyco O-glyco search
BT GluC Sia Glycopeptides	Charge	m/z	Theor. m/z	Theor. +1	ppm	RT (min)	Glycosites	Non- Identified Glycosites
29 S(+365)GEPLVS(+365) 35	1.99859	709.809	709.811	1418.61	-2.395	24.47	S29 H1N1 S35 H1N1
36 T(+203)SEPLSSK 43	1.99809	526.259	526.261	1051.52	-4.18043	15.5	T36 N1
36 T(+365)SEPLSS(+365)K 43	1.99873	789.852	789.853	1578.7	-2.02569	15.12	T36 H1N1 T42 H1N1
36 T(+365)SEPLSSK 43	1.99835	607.285	607.288	1213.57	-3.458	15.33	T36 H1N1
36 TSEPLS(+203) 41	1.9976	418.696	418.698	836.388	-3.41535	18.01	S41 N1
37 S(+203)EPLSSK 43	1.99789	475.736	475.737	950.468	-3.153	15.22	S37 N1
44 M(+16)YT(+365)TSITSDPK 54	1.99877	812.858	812.861	1624.71	-3.46923	22.98	T46 H1N1
44 M(+16)YT(+656)TSITSDPK 54	1.99896	958.405	958.409	1915.81	-4.01707	28.19	T46 H1N1A1
44 MYT(+365)TSITSDPK 54	1.99876	804.861	804.863	1608.72	-3.26764	15.62	T46 H1N1
46 T(+365)TSITSDPK 54	1.99848	657.809	657.811	1314.62	-4.10452	16.48	T56 H1N1
47 T(+203)SITSDPK 54	1.99809	526.26	526.261	1051.52	-3.42035	15.38	T47 N1
47 T(+365)SITSDPK 54	1.99835	607.285	607.288	1213.57	-3.29333	15.43	T47 H1N1
74 GSPLWT(+365) 79	1.99804	513.236	513.237	1025.47	-2.57191	36.97	T79 H1N1
74 GSPLWT(+656) 79	1.99848	658.783	658.785	1316.56	-3.68861	21.54	T79 H1N1A1
102 MS(+365)SVPQET(+365)PHAT(+365) 113	2.99747	793.997	794	2379.98	-3.33753	20.95	S103 H1N1 S109 H1N1 T113 H1N1
103 S(+203)SVPQE 108	1.99764	425.194	425.195	849.383	-3.55131	15.4	S103 N1
104 S(+365)VPQET(+365)PHAT(+365) 113	1.99907	1081.46	1081.46	2161.91	-2.8665	17.36	S104 H1N1 T106 H1N1 T113 H1N1
104 S(+365)VPQETPHA 112	1.99849	665.802	665.804	1330.6	-3.15408	20.12	S104 H1N1
114 S(+203)HPAVPI 120	1.99783	462.244	462.245	923.483	-3.65607	14.59	S114 N1
114 S(+365)HPAVPIT(+365)AN 123	1.99885	868.899	868.901	1736.8	-2.18667	24.58	S114 H1N1 T121 H1N1
121 T(+365)ANSLGSHTV 130	1.99852	676.313	676.315	1351.62	-2.80934	20.7	T153 H1N1
146 TSGAPVT(+365)T(+365)AASSLE 159	1.99901	1011.45	1011.45	2021.9	-2.86716	25.39	T152 H1N1 T153 H1N1
146 TSGAPVT(+365)TAASSLE 159	1.99879	828.886	828.888	1656.77	-3.25737	31.55	T152 H1N1
153 T(+203)AASSLE 159	1.99772	441.207	441.209	881.41	-3.1731	17.51	S153 N1
153 T(+203)AASSLET 160	1.99802	491.731	491.732	982.487	-3.2538	19.59	T153 N1
153 T(+365)AASSLE 159	1.99808	522.233	522.235	1043.46	-3.25524	17.6	T153 H1N1
153 T(+365)AASSLET(+365) 160	1.99867	755.323	755.324	1509.64	-2.51548	19.58	T153 H1N1 T160 H1N1
161 S(+365)RGT(+365)SGPPL 169	1.99875	801.365	801.367	1601.73	-2.7023	19.74	T161 H1N1 T164 H1N1
164 T(+365)SGPPLT(+203)M(+16)A 172	1.99863	729.821	729.824	1458.64	-3.69952	21.27	T164 H1N1 T170 N1
164 T(+365)SGPPLT(+365)M(+16)A 172	1.99876	810.848	810.85	1620.69	-2.7132	21.12	T164 H1N1 T170 H1N1
164 T(365)SGPPLT(+365)M(+16)AT(+365)VSLE 177	2.99761	839.035	839.038	2515.1	-2.74124	37.68	T164 H1N1 T170 H1N1 T173 H1N1
170 T(+365)MAT(+365)VSLE 177	1.99873	791.342	791.344	1581.68	-2.84326	35.63	T170 H1N1 T173 H1N1
170 T(+365)M(+16)AT(+365)VSLE 177	1.99875	799.339	799.342	1597.68	-3.00247	26.95	T170 H1N1 T173 H1N1
170 T(+365)M(+16)ATVSLE 177	1.99837	616.775	616.776	1232.54	-2.10773	29.28	T170 H1N1
173 T(+203)VSLET(+365) 178	1.99835	609.277	609.279	1217.55	-3.13927	25.91	T173 N1 T178 H1N1
173 T(+365)VS(+365)LET(+365) 178	1.99885	872.87	872.871	1744.74	-2.28911	24.19	T173 H1N1 T175 H1N1 T178 H1N1
173 T(+365)VSLET(+365) 178	1.99855	690.304	690.306	1379.6	-2.85343	25.85	T173 H1N1 T178 H1N1
179 S(+365)KGT(+365)SGPPVT(+365)M(+16)A 190	2.99732	748.655	748.657	2243.96	-3.20574	15.92	S179 H1N1 S183 H1N1 T188 H1N1
182 T(+365)SGPPVT(+365)M(+16)A 190	1.99875	803.839	803.842	1606.68	-3.35887	18.17	T182 H1N1 T188 H1N1
191 T(+365)DSLET(+365) 196	1.99856	698.283	698.285	1395.56	-2.80688	19.53	T191 H1N1 T196 H1N1
191 T(+203)DSLET(+365) 196	1.99837	617.257	617.259	1233.51	-2.59211	19.49	T191 H1N1 T196 N1
191 T(+365)DSLET(+203) 196	1.99837	617.257	617.259	1233.51	-2.59211	19.53	T191 N1 T196 H1N1
191 T(+365)DSLET(+365) 196	1.99837	617.257	617.259	1233.51	-2.59211	19.53	T191 N1 T196 H1N1
209 T(+365)GSLEPSSGASGPQVSSVK 227	2.99719	714.007	714.009	2140.01	-2.95514	27.86	T209 H1N1
209 T(+365)GSLEPSSGASGPQVSSVK 227	1.99953	1070.51	1070.51	2140.51	-3.08264	29.08	T209 H1N1
214 PSS(+365)GASGPQVSSVK 227	1.99879	826.894	826.896	1652.79	-3.14429	19.26	S216 H1N1
214 PSSGASGPQVSSVKLSTMMS(+203) 223	2.99718	714.342	714.341	2141.01	0.0279978	29.15	223 N1
216 S(+203)GASGPQVSSVK 227	1.99847	653.826	653.828	1306.65	-3.0895	19.02	S216 N1
216 S(+365)GASGPQVSSVK 227	1.99863	734.853	734.854	1468.7	-1.76906	18.67	S216 H1N1
240 AST(+203)VPFR 246	1.99795	490.754	490.756	980.505	-3.46404	23.39	T242 N1
240 AST(+203)VPFRNPDENSR 253	2.99664	598.285	598.287	1792.85	-3.54345	25.25	T242 N1
240 AST(+365)VPFR 246	1.99824	571.78	571.782	1142.56	-3.04312	23.18	T242 H1N1
240 AST(+365)VPFRNPDE 250	1.99875	799.362	799.365	1597.72	-3.16501	33.79	T242 H1N1
240 AST(+365)VPFRNPDENSR 253	2.99692	652.302	652.304	1954.9	-3.02006	25.13	T242 H1N1
240 AST(+365)VPFRNPDENSR 253	1.99898	977.949	977.953	1954.9	-3.56868	25.28	T242 H1N1
240 AST(+656)VPFRNPDE 250	2.99681	630.275	630.278	1888.82	-3.63332	34.02	T242 H1N1A1
240 AST(+656)VPFRNPDE 250	1.99894	944.909	944.913	1888.82	-3.68288	34.64	T242 H1N1A1
240 AST(+656)VPFRNPDENSR 253	2.99732	749.334	749.336	2245.99	-3.44305	21.88	T242 H1N1A1
242 T(+203)VPFRNPDENSR 253	2.99632	545.596	545.892	1634.78	-542.781	23.81	T242 N1		*ms2 taken of the following isotopic peak
242 T(+365)VPFRNPDE 250	1.9986	720.33	720.33	1439.65	-1.1106	27.21	T242 H1N1
242 T(+365)VPFRNPDENSR 253	2.99665	599.613	599.615	1796.83	-3.00193	23.84	T242 H1N1
244 PFRNPDENS(+203)R 253	1.99861	717.829	717.834	1434.66	-6.67285	29.58	S252 N1

### Sheet: O-Pair
CD43 BT4244 GluC Sia
O-Pair O-glyco search
BT4244 GluC Sia Glycopeptides	Charge	m/z	Theor. m/z	Theor. +1	ppm	RT (min)	Glycosites	Non- Identfied Glycosites
102 M(+16)SSVPQETPHAT(+365) 113	1.99878	833.367	833.361	1665.72	6.35979	20.15	T113 H1N1
103 S(+203)SVPQE 108	1.99764	425.194	425.195	849.384	-3.05742	16.89	S103 N1
104 S(+203)VPQE 108	1.99737	381.678	381.679	762.351	-3.93	16.84	S104 N1
104 S(+365)VPQET(+365)PHAT(+365) 113	1.99907	1081.46	1081.46	2161.91	-2.8665	17.36	S104 H1N1 T106 H1N1 T113 H1N1
104 S(+365)VPQETPHA 112	1.99849	665.802	665.804	1330.6	-3.15408	20.12	S104 H1N1
113 T(+365)SHPAVPI 120	1.99831	593.793	593.795	1186.58	-3.03135	27.8	T113 H1N1
114 S(+203)HPAVPI 120	1.99783	462.244	462.245	923.483	-3.24503	29.21	S114 N1
114 S(+365)HPAVPIT(+365)AN 123	1.99885	868.899	868.901	1736.8	-2.18667	24.58	S114 H1N1 T121 H1N1
116 PAVPIT(+494)AN 123	1.99842	638.811	638.811	1276.62	-0.626163	22.72	T121 N1A1
121 T(+365)ANSLGSHTV 130	1.99852	676.313	676.315	1351.62	-2.80934	20.7	T153 H1N1
137 T(+365)NSPETS(+365) 143	1.99863	733.291	733.293	1465.58	-3.13654	14.71	T137 H1N1 S143 H1N1
146 TSGAPVT(+365)T(+365)AASSLE 159	1.99901	1011.45	1011.45	2021.9	-2.86716	25.39	T152 H1N1 T153 H1N1
146 TSGAPVT(+365)TAASSLE 159	1.99879	828.886	828.888	1656.77	-3.25737	31.55	T152 H1N1
147 S(+203)GAPVT(+203) 152	1.99786	469.22	469.222	937.436	-2.98366	16.23	S147 N1 T152 N1
147 S(+203)GAPVT(+203)T(+203)AASSLE 152	1.99889	900.415	900.418	1799.83	-2.88755	27.68	S147 H1N1 T152 H1N1 T153 H1N1
147 S(+203)GAPVT(+365) 152	1.99817	550.246	550.248	1099.49	-2.54431	16.19	S147 N1 T152 H1N1
147 S(+365)GAPVT(+203) 152	1.99817	550.246	550.248	1099.49	-2.54431	16.21	S147 H1N1 T152 N1
147 S(+365)GAPVT(+365) 152	1.99841	631.273	631.274	1261.54	-2.53456	16.27	S147 H1N1 T152 H1N1
147 S(+656)GAPVT(+365) 152	1.99871	776.82	776.822	1552.64	-2.70332	20	S147 H1N1A1 T152 H1N1
153 T(+203)AASSLE 159	1.99772	441.207	441.209	881.41	-3.85305	17.5	T153 N1
153 T(+203)AASSLET 160	1.99802	491.731	491.732	982.487	-3.2538	19.59	T153 N1
153 T(+365)AASSLE 159	1.99808	522.233	522.235	1043.46	-3.25524	17.6	T153 H1N1
153 T(+365)AASSLET 160	1.99825	572.757	572.759	1144.51	-2.7935	19.64	T153 H1N1
153 T(+365)AASSLET(+365) 160	1.99867	755.323	755.324	1509.64	-2.51548	19.58	T153 H1N1 T160 H1N1
153 TAASS(+203)LE 159	1.99772	441.207	441.209	881.41	-3.85305	17.86	S157 N1
153 TAASS(+365)LE 159	1.99808	522.233	522.235	1043.46	-3.25524	17.6	S157 H1N1
161 S(+365)RGT(+365)SGPPL 169	1.99875	801.365	801.367	1601.73	-2.7023	19.7464	T161 H1N1 T164 H1N1
164 T(+203)S(+365)GPPL 169	1.99824	570.262	570.264	1139.52	-3.33179	21.69	T164 N1 S165 H1N1
164 T(+203)SGPPL 169	1.99741	387.696	387.698	774.388	-3.66265	23.53	T164 N1
164 T(+365)S(+365)GPPL 169	1.99846	651.288	651.29	1301.57	-2.61021	21.73	T164 H1N1 S165 H1N1
164 T(+365)SGPPLT(+203)M(+16)A 172	1.99863	729.821	729.824	1458.64	-3.69952	21.27	T164 H1N1 T170 N1
164 T(+365)SGPPLT(+365)M(+16)A 172	1.99876	810.848	810.85	1620.69	-2.7132	21.12	T164 H1N1 T170 H1N1
164 T(365)SGPPLT(+365)M(+16)AT(+365)VSLE 177	2.99761	839.035	839.038	2515.1	-2.74124	37.68	T164 H1N1 T170 H1N1 T173 H1N1
170 T(+365)M(+16)AT(+365)VSLE 177	1.99875	799.339	799.342	1597.68	-3.00247	26.95	T170 H1N1 T173 H1N1
170 T(+365)M(+16)ATVSLE 177	1.99837	616.775	616.776	1232.54	-2.10773	29.28	T170 H1N1
173 T(+203)VS(+203)LE 177	1.9979	477.727	477.729	954.451	-4.24089	21.59	T173 N1 S175 N1
173 T(+203)VSLET(+365) 178	1.99835	609.277	609.279	1217.55	-3.13927	25.91	T173 N1 T178 H1N1
173 T(+365)VS(+365)LET(+365) 178	1.99885	872.87	872.871	1744.74	-2.28911	24.19	T173 H1N1 T175 H1N1 T178 H1N1
173 T(+365)VSLE 177	1	913.422	913.424	913.424	-3.06539	25.78	T173 H1N1
173 T(+365)VSLET(+365) 178	1.99855	690.304	690.306	1379.6	-2.85343	25.85	T173 H1N1 T178 H1N1
179 S(+365)KGT(+365)S(+365)GPPVT(+365)MA 190	2.99768	865.034	865.036	2593.09	-2.65885	15.92	S179 H1N1 T182 H1N1 S183 H1N1 T188 H1N1
179 S(+365)KGT(+365)SGPPVT(+365)M(+16)A 190	2.99732	748.655	748.657	2243.96	-3.20574	15.92	S179 H1N1 S183 H1N1 T188 H1N1
182 T(+365)SGPPVT(+365)M(+16)A 190	1.99875	803.839	803.842	1606.68	-3.35887	18.17	T182 H1N1 T188 H1N1
191 T(+203)DSLET(+365) 196	1.99837	617.257	617.259	1233.51	-2.59211	19.49	T191 H1N1 T196 N1
191 T(+365)DSLET(+203) 196	1.99837	617.257	617.259	1233.51	-2.59211	19.53	T191 N1 T196 H1N1
191 T(+365)DSLET(+365) 196	1.99856	698.283	698.285	1395.56	-2.72095	19.48	T191 H1N1 T196 H1N1
209 T(+365)GSLEPSSGASGPQVSSVK 227	1.99953	1070.51	1070.51	2140.51	-3.08264	29.08	T209 H1N1
214 PSS(+365)GASGPQVSSVK 227	1.99879	826.894	826.896	1652.79	-2.90242	19.26	T216 H1N1
216 S(+203)GASGPQVSSVK 227	1.99847	653.826	653.828	1306.65	-3.0895	19.02	S216 N1
216 S(+365)GASGPQVSSVK 227	1.99863	734.853	734.854	1468.7	-1.76906	18.67	S216 H1N1
225 S(+203)VKLS(+365) 229	1.99818	551.273	551.274	1101.54	-2.35817	16.08	S225 N1 S229 H1N1
225 S(+365)VKLS(+365) 229	1.99841	632.299	632.3	1263.59	-2.21414	15.82	S225 H1N1 S229 H1N1
225 SVKLS(+365) 229	1.99777	449.733	449.734	898.461	-3.11295	16.36	S229 H1N1
240 AS(+365)TVPFRNPDE 250	2.44936	652.302	652.304	1597.72	-2.91275	25.13	242 H1N1
240 AST(+365)VPFRNPDE 250	2.44936	652.302	652.304	1597.72	-2.91275	25.9	242 H1N1
240 AST(+656)VPFR 246	1.9986	717.328	717.33	1433.65	-2.92752	29.52	242 H1N1A1
240 AST(+656)VPFRNPDE 253	1.99894	944.909	944.913	1888.82	-3.80987	33.93	242 H1N1A1
242 T(+203)VPFR 246	1.99756	411.72	411.721	822.436	-2.91459	21.07	T242 N1
242 T(+203)VPFRNPDENSR 253	2.99632	545.596	545.892	1634.78	-542.781	23.81	T242 N1		*ms2 taken of the following isotopic peak
242 T(+365)VPFR 246	1.99796	492.746	492.748	984.488	-2.84121	21.12	T242 H1N1
242 T(+365)VPFRNPDE 250	1.9986	720.33	720.33	1439.65	-1.1106	27.21	T242 H1N1
242 T(+365)VPFRNPDENSR 253	2.99665	599.613	599.615	1796.83	-3.00193	23.84	T242 H1N1
29 S(+365)GEPLVS(+365) 35	1.99859	709.809	709.811	1418.61	-2.395	24.47	S29 H1N1 S35 H1N1
327 GS(+203)GFPDGEGS(+203)S(+203)RRP 340	1.99901	1007.94	1007.95	2014.88	-5.25822	22.84	S328 N1 S336 N1 S203 N1
36 T(+203)SEPLSSK 43	1.99809	526.259	526.261	1051.52	-4.18043	15.5	T36 N1
36 T(+365)SEPLSS(+365)K 43	1.99873	789.852	789.853	1578.7	-2.02569	15.12	T36 H1N1 T42 H1N1
36 T(+365)SEPLSSK 43	1.99835	607.285	607.288	1213.57	-3.458	15.33	T36 H1N1
37 S(+203)EPLSSK 43	1.99789	475.736	475.737	950.468	-3.153	15.22	T37 N1
37 S(+365)EPLSSK 43	1.9982	556.762	556.764	1112.52	-3.23297	15.46	T37 H1N1
42 S(+365)KMYT(+365) 46	1.99852	680.282	680.284	1359.56	-2.35196	15.46	S42 H1N1 T46 H1N1
44 M(+16)YT(+365)TSITSDPK 54	1.99877	812.858	812.861	1624.71	-3.69067	22.98	T46 H1N1
44 MYT(+365)TSITSDPK 54	1.99875	804.861	804.863	1608.72	-2.48489	27.69	T46 H1N1
46 T(+365)TSITSDPK 54	1.99848	657.809	657.811	1314.62	-4.10452	16.48	T56 H1N1
47 T(+203)SITSDPK 54	1.99809	526.26	526.261	1051.52	-3.42035	15.38	T47 N1
47 T(+365)SITSDPK 54	1.99835	607.285	607.288	1213.57	-3.29333	15.43	T47 H1N1
74 GSPLWT(+365) 79	1.99804	513.236	513.237	1025.47	-2.72778	36.97	T79 H1N1
74 GSPLWTSIGAST(+365)GSPLPEPT(+365)T(+365)YQE 97	2.99832	1191.2	1191.2	3571.58	-3.27401	58.32	T85 H1N1 T93 H1N1 T94 H1N1
74 GSPLWTSIGAST(+365)GSPLPEPTTYQE 97	2.99803	1015.47	1015.47	3044.4	-3.93906	59.99	T85 H1N1	T93 N1
92 PTT(+365)YQE 97	1.99818	552.233	552.235	1103.46	-3.0784	18.05	T94 H1N1
92 PTT(+656)YQE 97	1.99856	697.781	697.783	1394.56	-2.86622	21.37	T94 H1N1A1
98 VS(+203)IKM(+16) 102	1.99748	398.708	398.71	796.412	-2.87941	16.79	S99 N1
98 VS(+365)IKMS(+365) 103	1.99857	697.817	697.82	1394.63	-4.32373	21.36	S99 H1N1 S103 H1N1
98 VSIKM(+16)S(+365) 103	1.99808	523.25	523.252	1045.5	-3.25731	16.43	S103 H1N1
98 VSIKMS(+365) 103	1.99805	515.253	515.255	1029.5	-2.64375	23.14	S103 H1N1

### Sheet: Byonic
CD43 BT4244 GluC Sia
Byonic O-glyco search
BT4244 GluC Sia Glycopeptides	Charge	m/z	Theor. m/z	Theor. +1	ppm	RT (min)	Glycosites	Non- Identified Glycosites
103 S(+203)SVPQE 108	1.99764	425.194	425.195	849.383	-3.55131	15.4	S103 N1
104 S(+365)VPQETPHA 112	1.99849	665.802	665.804	1330.6	-3.15408	20.12	S104 H1N1
113 T(+365)SHPAVPI 120	1.99831	593.793	593.795	1186.58	-3.03135	27.8	T113 H1N1
114 S(+203)HPAVPI 120	1.99783	462.244	462.245	923.483	-3.0287	28.1	S114 N1
114 S(+365)HPAVPIT(+365)AN 123	1.99885	868.899	869.901	1736.8	-1152.31	20.27	S114 H1N1 T121 H1N1		*ms2 taken of the following isotopic peak
137 T(+365)NSPETS(+365) 143	1.99863	733.291	733.293	1465.58	-3.13654	14.71	T137 H1N1 S143 H1N1
144 SRT(+365)SGAPVT(+365) 152	1.99875	803.362	803.365	1605.72	-2.67624	14.93	S146 H1N1 T152 H1N1
146 T(+365)SGAPVTTAASSLE 159	1.99879	828.886	828.888	1656.77	-3.25737	31.55	T152 H1N1
146 TSGAPVT(+365)T(+365)AASSLE 159	1.99901	1011.45	1011.45	2021.9	-2.86716	25.39	T152 H1N1 T153 H1N1
147 S(+203)GAPVT(+203) 152	1.99786	469.22	469.222	937.436	-2.98366	15.75	S147 N1 T152 N1
147 S(+365)GAPVT(+365) 152	1.99841	631.272	631.274	1261.54	-2.69297	15.61	S147 H1N1 T152 H1N1
153 T(+365)AASLET(+365) 160	1.99867	755.322	755.324	1509.64	-2.96561	19.26	T153 H1N1 T160 H1N1
153 T(+365)AASSLE 159	1.99808	522.233	522.235	1043.46	-3.25524	17.6	T153 H1N1
153 T(+365)AASSLET 160	1.99928	572.757	572.759	1145.1	-2.6189	19.21	T153 H1N1
153 TAAS(+365)SLET 160	1.99796	491.731	491.732	982.457	-3.31481	19.21	S156 N1
153 TAASS(+365)LE 159	1.99772	441.207	441.209	881.41	-3.08244	17.11	S157 N1
164 T(+203)SGPPL 169	1.99741	387.696	387.698	774.388	-3.66265	23.53	T164 N1
164 T(+365)S(+365)GPPL 169	1.99846	651.288	651.29	1301.57	-2.61021	21.73	T164 H1N1 S165 H1N1
164 T(365)SGPPLT(+365)M(+16)AT(+365)VSLE 177	2.99761	839.035	839.038	2515.1	-2.74124	37.68	T164 H1N1 T170 H1N1 T173 H1N1
173 T(+203)VS(+365)LE 177	1.99821	558.753	558.755	1116.5	-4.11629	21.48	T173 N1 S175 H1N1
173 T(+203)VS(+203)LE 177	1.9979	477.728	477.729	954.451	-3.13985	22.37	T173 N1 S175 N1
173 T(+203)VSLET(+365) 178	1.99835	609.277	609.279	1217.55	-2.97072	25.71	T173 N1 T178 H1N1
173 T(+365)VS(+365)LET(+365) 178	1.99885	872.869	872.871	1744.74	-2.68081	24.05	T173 H1N1 S175 H1N1 T178 H1N1
173 T(+365)VSLET(+365) 178	1.99855	690.304	690.306	1379.6	-3.25943	24.2	T173 H1N1 T178 H1N1
191 T(+203)DSLET(+365) 196	1.99837	617.257	617.259	1233.51	-2.64071	19.35	T191 N1 T196 H1N1
191 T(+365)DSLET(+365) 196	1.99856	698.283	698.285	1395.56	-2.8212	19.03	T191 H1N1 T196 H1N1
209 T(+365)GSLEPSSGASGPQVSSVK 227	2.99719	714.007	714.01	2140.01	-3.0952	29.09	T209 H1N1
214 PSS(+365)GASGPQVSSVK 227	1.99879	826.894	826.896	1652.79	-3.14429	19.26	S216 H1N1
216 S(+204)GASGPQVSSVK 227	1.99846	653.826	653.828	1306.65	-2.75302	18.91	S219 N1
216 S(+365)GASGPQVSSVK 227	1.99864	734.852	734.854	1468.7	-3.03462	18.32	S216 H1N1
225 S(+365)VKLS(+365) 229	1.99841	632.299	632.3	1263.59	-2.37229	15.11	S225 H1N1 S229 H1N1
225 SVKLS(+365) 229	1.99777	449.733	449.734	898.461	-3.11295	16.36	S229 H1N1
240 AST(+203)VPFR 246	1.99795	490.754	490.756	980.505	-3.46404	23.39	T242 N1
240 AST(+203)VPFRNPDENSR 253	2.99664	598.285	598.287	1792.85	-3.54345	25.25	T242 N1
240 AST(+365)VPFR 246	1.99824	571.78	571.782	1142.56	-3.04312	23.18	T242 H1N1
240 AST(+365)VPFRNPDE 250	1.99875	799.362	799.365	1597.72	-3.16501	33.79	T242 H1N1
240 AST(+365)VPFRNPDENSR 253	2.99692	652.302	652.304	1954.9	-3.02006	25.13	T242 H1N1
240 AST(+656)VPFR 246	1.9986	717.328	717.33	1433.65	-2.92752	29.52	242 H1N1A1
240 AST(+656)VPFRNPDE 250	2.99681	630.275	630.278	1888.82	-3.63332	34.02	T242 H1N1A1
240 AST(+656)VPFRNPDE 250	1.99894	944.909	944.913	1888.82	-3.68288	34.64	T242 H1N1A1
242 T(+203)VPFR 246	1.99756	411.72	411.721	822.436	-3.40036	21.02	T242 N1
242 T(+203)VPFRNPDENSR 253	2.99632	545.596	545.892	1634.78	-542.781	23.81	T242 N1		*ms2 taken of the following isotopic peak
242 T(+365)VPFR 246	1.99796	492.746	492.748	984.488	-3.45004	21.29	T242 H1N1
242 T(+365)VPFRNPDE 250	1.9986	720.33	720.33	1439.65	-1.1106	27.21	T242 H1N1
242 T(+365)VPFRNPDENSR 253	2.99665	599.613	599.615	1796.83	-3.00193	23.84	T242 H1N1
36 T(+203)SEPLSSK 43	1.99809	526.259	526.261	1051.52	-4.18043	15.5	T36 N1
36 T(+365)SEPLSSK 43	1.99835	607.286	607.288	1213.57	-2.99693	14.68	T36 H1N1
36 T(+365)SEPLSSK 43	1.99873	789.851	789.853	1578.7	-2.49413	14.41	T36 H1N1
44 M(+16)YT(+365)TSITSDPK 54	1.99877	812.858	812.861	1624.71	-3.36868	23.6219	T46 H1N1
46 T(+365)TSITSDPK 54	1.99848	657.809	657.811	1314.62	-4.10452	16.48	T56 H1N1
74 GSPLWT(+365) 79	1.99804	513.236	513.237	1025.47	-2.57191	36.97	T79 H1N1
74 GSPLWTSIGAST(+365)GSPLPEPT(+365)T(+365)YQE 97	2.99832	1191.2	1191.2	3571.58	-3.27401	58.32	T85 H1N1 T93 H1N1 T94 H1N1
74 GSPLWTSIGAST(+365)GSPLPEPTTYQE 97	2.99803	1015.47	1015.47	3044.4	-3.93906	59.99	T85 H1N1	T93 N1
92 PTT(+365)YQE 97	1.99818	552.233	552.235	1103.46	-3.0784	18.05	T94 H1N1
98 VSIKM(+16)S(+365) 103	1.99808	523.25	523.252	1045.5	-3.25731	16.43	S103 H1N1
240 AST(+947)VPFRNPDE 250	1.99908	1090.46	1090.46	2179.91	-2.93454	40.37	T242 H1N1A2
98 VS(+365)IK101	1.99753	406.217	406.218	811.429	-3.44642	15.33	S99 H1N1
147 S(+203)GAPVT(+365) 152	1.99818	550.247	550.248	1099.49	-2.90778	16.21	S147 N1 T152 H1N1
147 S(+365)GAPVT(+203) 152	1.99818	550.247	550.248	1099.49	-2.90778	16.19	S147 N1 T152 H1N1
170 T(+365)M(+16)AT(+365)VSLE 177	1.99875	799.339	799.342	1597.68	-3.25268	26.99	T170 H1N1 T173 H1N1

### Sheet: Protein Prospector
CD43 BT4244 GluC Sia
Protein Prospector O-glyco search
BT4244 GluC Sia Glycopeptides	Charge	m/z	Theor. m/z	Theor. +1	ppm	RT (min)	Glycosites	Non- Identified Glycosites
225 SVKLS(+365) 229	1.99777	449.733	449.734	898.461	-3.11295	16.36	S229 H1N1
114 S(+203)HPAVPI 120	1.99783	462.244	462.245	923.483	-3.24503	29.21	S114 N1
240 AST(+203)VPFR 246	1.99795	490.754	490.756	980.505	-3.46404	23.387	T242 N1
153 T(+203)AASSLET 160	1.99802	491.731	491.732	982.487	-3.2538	19.59	T153 N1
242 T(+365)VPFR 246	1.99796	492.746	492.748	984.488	-2.84121	21.12	T242 H1N1
98 VSIKMS(+365) 103	1.99805	515.253	515.255	1029.5	-2.64375	23.14	S103 H1N1
153 T(+365)AASSLE 159	1.99808	522.233	522.235	1043.46	-3.25524	17.6	T153 H1N1
153 TAASS(+365)LE 159	1.99808	522.233	522.235	1043.46	-3.25524	17.6	S157 H1N1
98 VSIKM(+16)S(+365) 103	1.99808	523.25	523.252	1045.5	-3.25731	16.43	S103 H1N1
47 T(+203)SITSDPK 54	1.99809	526.26	526.261	1051.52	-3.42035	15.38	T47 N1
242 T(+203)VPFRNPDENSR 253	2.99632	545.596	545.892	1634.78	-542.781	23.81	T242 N1		*ms2 taken of the following isotopic peak
92 PTT(+365)YQE 97	1.99818	552.233	552.235	1103.46	-3.0784	18.05	T94 H1N1
113 T(+365)SHPAVPI 120	1.99831	593.793	593.795	1186.58	-3.03135	27.8	T113 H1N1
242 T(+365)VPFRNPDENSR 253	2.99665	599.613	599.615	1796.83	-3.00193	23.84	T242 H1N1
36 T(+365)SEPLSSK 43	1.99835	607.285	607.288	1213.57	-3.458	15.33	T36 H1N1
47 T(+365)SITSDPK 54	1.99835	607.285	607.288	1213.57	-3.29333	15.43	T47 H1N1
47 T(+365)SITSDPK 54	1.99835	607.285	607.288	1213.57	-3.29333	15.43	T47 H1N1
173 T(+203)VSLET(+365) 178	1.99835	609.277	609.279	1217.55	-3.13927	25.91	T173 N1 T178 H1N1
147 S(+365)GAPVT(+365) 152	1.99841	631.273	631.274	1261.54	-2.53456	16.27	S147 H1N1 T152 H1N1
240 AS(+365)TVPFRNPDE 250	2.44936	652.302	652.304	1597.72	-2.91275	25.13	242 H1N1
240 AST(+365)VPFRNPDE 250	2.44936	652.302	652.304	1597.72	-2.91275	25.9	242 H1N1
216 S(+203)GASGPQVSSVK 227	1.99847	653.826	653.828	1306.65	-3.0895	19.02	S216 N1
46 T(+365)TSITSDPK 54	1.99848	657.809	657.811	1314.62	-4.10452	16.48	T56 H1N1
104 S(+365)VPQETPHA 112	1.99849	665.802	665.804	1330.6	-3.15408	20.12	S104 H1N1
121 T(+365)ANSLGSHTV 130	1.99852	676.313	676.315	1351.62	-2.80934	20.7	T153 H1N1
173 T(+365)VSLET(+365) 178	1.99855	690.304	690.306	1379.6	-2.85343	25.85	T173 H1N1 T178 H1N1
98 VS(+365)IKMS(+365) 103	1.99857	697.817	697.82	1394.63	-4.32373	21.36	S99 H1N1 S103 H1N1
240 AST(+656)VPFR 246	1.9986	717.328	717.33	1433.65	-2.92752	29.52	242 H1N1A1
242 T(+365)VPFRNPDE 250	1.99861	720.328	720.33	1439.65	-3.60946	27.21	T242 H1N1
216 S(+365)GASGPQVSSVK 227	1.99864	734.852	734.854	1468.7	-3.26595	18.67	S216 H1N1
153 T(+365)AASSLET160	1.99867	755.322	755.324	1509.64	-2.91266	19.58	T153 H1N1
214 PSS(+365)GASGPQVSSVK 227	1.99879	826.894	826.896	1652.79	-2.90242	19.26	T216 H1N1
114 S(+365)HPAVPIT(+365)AN 123	1.99885	868.899	868.901	1736.8	-2.18667	24.58	S114 H1N1 T121 H1N1
